# Spatial transcriptomics of T and B cell receptors uncovers lymphocyte clonal dynamics in human tissue

**DOI:** 10.1101/2022.11.22.516865

**Authors:** Camilla Engblom, Kim Thrane, Qirong Lin, Alma Andersson, Hosein Toosi, Xinsong Chen, Embla Steiner, Giulia Mantovani, Michael Hagemann-Jensen, Sami Saarenpää, Mattias Jangard, Jakob Michaëlsson, Johan Hartman, Jens Lagergren, Jeff Mold, Joakim Lundeberg, Jonas Frisén

## Abstract

The spatial distribution of lymphocyte clones within tissues is critical to their development, selection, and expansion. We have developed Spatial Transcriptomics of VDJ sequences (Spatial VDJ), which maps immunoglobulin and TR antigen receptors in human tissue sections. Spatial VDJ captures lymphocyte clones matching canonical T, B, and plasma cell distributions in tissues and amplifies clonal sequences confirmed by orthogonal methods. We confirm spatial congruency between paired receptor chains, develop a computational framework to predict receptor pairs, and link the expansion of distinct B cell clones to different tumor-associated gene expression programs. Spatial VDJ delineates B cell clonal diversity, class switch recombination, and lineage trajectories within their spatial context. Taken together, Spatial VDJ captures lymphocyte spatial clonal architecture across tissues, which could have important therapeutic implications.

**One-Sentence Summary:** Spatial transcriptomics-based technology co-captures T and B cell receptors within their anatomical niche in human tissue.
