## SupplementaryTableS1 for "Spatial transcriptomics of T and B cell receptors uncovers lymphocyte clonal dynamics in human tissue"

### Sheet: SR-Spatial VDJ PartRead1 primer
Partial read 1 (10x genomics, Inc; Visium Spatial Gene expression) used for SR-Spatial VDJ (together with either inner and outer TRA/TRB V primers)
Primer ID	Sequence
PartRead1	CTACACGACGCTCTTCCGATCT

### Sheet: SR-Spatial VDJ Inner TRAV
SR- Spatial VDJ Inner TRAV primers
Primer ID (Targeted TCR segment)	Sequence with handle	Sequence without handle	5' Sequence (handle) LN2
TRAV1-2_inner	gtgactggagttcagacgtgtgctcttccgatctgaaggagctccagatgaaagactctgcctc	gaaggagctccagatgaaagactctgcctc	gtgactggagttcagacgtgtgctcttccgatct
TRAV2_inner	gtgactggagttcagacgtgtgctcttccgatctgttctcttcatcgctgctcatcctccaggt	gttctcttcatcgctgctcatcctccaggt
TRAV3_inner	gtgactggagttcagacgtgtgctcttccgatctcttgtgagcgactccgctttgtacttctgt	cttgtgagcgactccgctttgtacttctgt
TRAV4_inner	gtgactggagttcagacgtgtgctcttccgatctttatccctgccgacagaaagtccagcactc	ttatccctgccgacagaaagtccagcactc
TRAV5_inner	gtgactggagttcagacgtgtgctcttccgatctaaggataaacatctgtctctgcgcattgcag	aaggataaacatctgtctctgcgcattgcag
TRAV6_inner	gtgactggagttcagacgtgtgctcttccgatctttgtttcatatcacagcctcccagcctgca	ttgtttcatatcacagcctcccagcctgca
TRAV7_inner	gtgactggagttcagacgtgtgctcttccgatcttacattacagccgtgcagcctgaagattcag	tacattacagccgtgcagcctgaagattcag
TRAV8-1_inner	gtgactggagttcagacgtgtgctcttccgatctaatctgaggaaaccctctgtgcagtggagt	aatctgaggaaaccctctgtgcagtggagt
TRAV8-2_inner	gtgactggagttcagacgtgtgctcttccgatctgaaacctccttccacctgacgaaaccctca	gaaacctccttccacctgacgaaaccctca
TRAV8-3_inner	gtgactggagttcagacgtgtgctcttccgatctcaatctgaggaaaccctctgtgcattggag	caatctgaggaaaccctctgtgcattggag
TRAV8-4_inner	gtgactggagttcagacgtgtgctcttccgatctcacctgacgaaaccctcagcccatatgagc	cacctgacgaaaccctcagcccatatgagc
TRAV8-6_inner	gtgactggagttcagacgtgtgctcttccgatctggaaaccctcagtccatataagcgacacgg	ggaaaccctcagtccatataagcgacacgg
TRAV8-7_inner	gtgactggagttcagacgtgtgctcttccgatctgaggaaaccatcaacccatgtgagtgatgc	gaggaaaccatcaacccatgtgagtgatgc
TRAV9-1_inner	gtgactggagttcagacgtgtgctcttccgatctggaaggaacaaaggttttgaagccatgtaccg	ggaaggaacaaaggttttgaagccatgtaccg
TRAV9-2_inner	gtgactggagttcagacgtgtgctcttccgatcttccacttggagaaaggctcagttcaagtgt	tccacttggagaaaggctcagttcaagtgt
TRAV10_inner	gtgactggagttcagacgtgtgctcttccgatctgcagacacaaagcaaagctctctgcacatc	gcagacacaaagcaaagctctctgcacatc
TRAV12-1_inner	gtgactggagttcagacgtgtgctcttccgatctgccagccagtatatttccctgctcatcaga	gccagccagtatatttccctgctcatcaga
TRAV12-2_inner	gtgactggagttcagacgtgtgctcttccgatctgccagccagtatgtttctctgctcatcaga	gccagccagtatgtttctctgctcatcaga
TRAV12-3_inner	gtgactggagttcagacgtgtgctcttccgatctggtttacagcacaggtcgataaatccagca	ggtttacagcacaggtcgataaatccagca
TRAV13-1_inner	gtgactggagttcagacgtgtgctcttccgatctgccaaacatttctccctgcacatcacagag	gccaaacatttctccctgcacatcacagag
TRAV13-2_inner	gtgactggagttcagacgtgtgctcttccgatcttctgcaaattgcagctactcaacctggaga	tctgcaaattgcagctactcaacctggaga
TRAV14D4_inner	gtgactggagttcagacgtgtgctcttccgatctgccaaccttgtcatctccgcttcacaactg	gccaaccttgtcatctccgcttcacaactg
TRAV16_inner	gtgactggagttcagacgtgtgctcttccgatctgaccttaacaaaggcgagacatctttccacc	gaccttaacaaaggcgagacatctttccacc
TRAV17_inner	gtgactggagttcagacgtgtgctcttccgatctgtcacgcttgacacttccaagaaaagcagt	gtcacgcttgacacttccaagaaaagcagt
TRAV18_inner	gtgactggagttcagacgtgtgctcttccgatctcctatcaagagtgacagttccttccacctg	cctatcaagagtgacagttccttccacctg
TRAV19_inner	gtgactggagttcagacgtgtgctcttccgatctggaacttccagaaatccaccagttccttca	ggaacttccagaaatccaccagttccttca
TRAV20_inner	gtgactggagttcagacgtgtgctcttccgatctagaaggaaagctttctgcacatcacagcc	agaaggaaagctttctgcacatcacagcc
TRAV21_inner	gtgactggagttcagacgtgtgctcttccgatctcaagtggaagacttaatgcctcgctggata	caagtggaagacttaatgcctcgctggata
TRAV22_inner	gtgactggagttcagacgtgtgctcttccgatctgactgtcgctacggaacgctacagcttatt	gactgtcgctacggaacgctacagcttatt
TRAV23DV6_inner	gtgactggagttcagacgtgtgctcttccgatcttgccaagcagttctcatcgcatatcatgga	tgccaagcagttctcatcgcatatcatgga
TRAV24_inner	gtgactggagttcagacgtgtgctcttccgatctgccactcttaataccaaggagggttacagc	gccactcttaataccaaggagggttacagc
TRAV25_inner	gtgactggagttcagacgtgtgctcttccgatctcacatcacagccacccagactacagatgta	cacatcacagccacccagactacagatgta
TRAV26-1_inner	gtgactggagttcagacgtgtgctcttccgatcttcatcacagaagacagaaagtccagcacct	tcatcacagaagacagaaagtccagcacct
TRAV26-2_inner	gtgactggagttcagacgtgtgctcttccgatctagaaagtccagtaccttgatcctgcaccgt	agaaagtccagtaccttgatcctgcaccgt
TRAV27_inner	gtgactggagttcagacgtgtgctcttccgatctgttctctccacatcactgcagcccagactg	gttctctccacatcactgcagcccagactg
TRAV29DV5_inner	gtgactggagttcagacgtgtgctcttccgatctaaagtgccaagcacctctctctgcacattg	aaagtgccaagcacctctctctgcacattg
TRAV30_inner	gtgactggagttcagacgtgtgctcttccgatctctgtaccttacggcctcccagctcagttac	ctgtaccttacggcctcccagctcagttac
TRAV34_inner	gtgactggagttcagacgtgtgctcttccgatctgccaagttggatgagaaaaagcagcaaagt	gccaagttggatgagaaaaagcagcaaagt
TRAV35_inner	gtgactggagttcagacgtgtgctcttccgatctgacctcaaatggaagactgactgctcagtt	gacctcaaatggaagactgactgctcagtt
TRAV36DV7_inner	gtgactggagttcagacgtgtgctcttccgatcttttcagcatcctgaacatcacagccaccca	tttcagcatcctgaacatcacagccaccca
TRAV38-2DV8_inner	gtgactggagttcagacgtgtgctcttccgatctccttcagtctcaagatctcagactcacagc	ccttcagtctcaagatctcagactcacagc
TRAV39_inner	gtgactggagttcagacgtgtgctcttccgatctaatggcctcacttgataccaaagcccgtc	aatggcctcacttgataccaaagcccgtc
TRAV40_inner	gtgactggagttcagacgtgtgctcttccgatctctcccccattgtgaaatattcagtccaggt	ctcccccattgtgaaatattcagtccaggt
TRAV41_inner	gtgactggagttcagacgtgtgctcttccgatctcatacaggaaaagcacagctccctgcacat	catacaggaaaagcacagctccctgcacat
TRAV11_inner	gtgactggagttcagacgtgtgctcttccgatctatatcgcagcctctcatctgggagattcagc	atatcgcagcctctcatctgggagattcagc
TRAV1-1_inner	gtgactggagttcagacgtgtgctcttccgatctcaggagctccagatgaaagactctgcctctt	caggagctccagatgaaagactctgcctctt
TRAV8-5_inner	gtgactggagttcagacgtgtgctcttccgatctacttccttccacttgaggaaaccctcagtcca	acttccttccacttgaggaaaccctcagtcca

### Sheet: SR-Spatial VDJ Inner TRBV 
SR- Spatial VDJ Inner TRBV primers
Primer ID (Targeted TCR segment)	Sequence with handle	Sequence without handle	5' Sequence (handle) LN2
TRBV10-1_inner	gtgactggagttcagacgtgtgctcttccgatctgcctcctcccagacatctgtatatttctgcg	gcctcctcccagacatctgtatatttctgcg	gtgactggagttcagacgtgtgctcttccgatct
TRBV10-2_inner	gtgactggagttcagacgtgtgctcttccgatctaatttccccctcactctggagtcagctacc	aatttccccctcactctggagtcagctacc
TRBV10-3_inner	gtgactggagttcagacgtgtgctcttccgatctgatttcctcctcactctggagtccgctacc	gatttcctcctcactctggagtccgctacc
TRBV11-1_inner	gtgactggagttcagacgtgtgctcttccgatctaggctcaaaggagtagactccactctcaaga	aggctcaaaggagtagactccactctcaaga
TRBV11-2_inner	gtgactggagttcagacgtgtgctcttccgatctcaagatccagcctgcaaagcttgaggact	caagatccagcctgcaaagcttgaggact
TRBV11-3_inner	gtgactggagttcagacgtgtgctcttccgatcttagactccactctcaagatccagcctgcag	tagactccactctcaagatccagcctgcag
TRBV12-1_inner	gtgactggagttcagacgtgtgctcttccgatcttggaacccagggacttgggcctatatttct	tggaacccagggacttgggcctatatttct
TRBV12-2_inner	gtgactggagttcagacgtgtgctcttccgatcttcattctctactctgaagatccagcctgcag	tcattctctactctgaagatccagcctgcag
TRBV12-3_inner	gtgactggagttcagacgtgtgctcttccgatctcattctccactctgaagatccagccctcag	cattctccactctgaagatccagccctcag
TRBV12-4_inner	gtgactggagttcagacgtgtgctcttccgatctcatcattctccactctgaagatccagccctc	catcattctccactctgaagatccagccctc
TRBV12-5_inner	gtgactggagttcagacgtgtgctcttccgatctcagcagagatgcctgatgcaactttagcca	cagcagagatgcctgatgcaactttagcca
TRBV13_inner	gtgactggagttcagacgtgtgctcttccgatctgaactgaacatgagctccttggagctggg	gaactgaacatgagctccttggagctggg
TRBV14_inner	gtgactggagttcagacgtgtgctcttccgatctggaggattctggagtttatttctgtgccagc	ggaggattctggagtttatttctgtgccagc
TRBV15_inner	gtgactggagttcagacgtgtgctcttccgatctttctgctttcttgacatccgctcaccaggc	ttctgctttcttgacatccgctcaccaggc
TRBV16_inner	gtgactggagttcagacgtgtgctcttccgatctgagatccaggctacgaagcttgaggattcag	gagatccaggctacgaagcttgaggattcag
TRBV17_inner	gtgactggagttcagacgtgtgctcttccgatctaacgtcttccacgctgaagatccatccc	aacgtcttccacgctgaagatccatccc
TRBV18_inner	gtgactggagttcagacgtgtgctcttccgatctaggatccagcaggtagtgcgaggagattcg	aggatccagcaggtagtgcgaggagattcg
TRBV19_inner	gtgactggagttcagacgtgtgctcttccgatctacccgacagctttctatctctgtgccagta	acccgacagctttctatctctgtgccagta
TRBV20-1_inner	gtgactggagttcagacgtgtgctcttccgatctgtgcccatcctgaagacagcagcttctaca	gtgcccatcctgaagacagcagcttctaca
TRBV2_inner	gtgactggagttcagacgtgtgctcttccgatctcacaaagctggaggactcagccatgtac	cacaaagctggaggactcagccatgtac
TRBV21-1_inner	gtgactggagttcagacgtgtgctcttccgatcttcaggggacacagcactgtatttctgtgcc	tcaggggacacagcactgtatttctgtgcc
TRBV22-1_inner	gtgactggagttcagacgtgtgctcttccgatctcacaccagccaaacagctttgtacttctgt	cacaccagccaaacagctttgtacttctgt
TRBV23-1_inner	gtgactggagttcagacgtgtgctcttccgatctaatcctgtcctcagaaccgggagacacg	aatcctgtcctcagaaccgggagacacg
TRBV24-1_inner	gtgactggagttcagacgtgtgctcttccgatctccaaccagacagctctttacttctgtgccac	ccaaccagacagctctttacttctgtgccac
TRBV25-1_inner	gtgactggagttcagacgtgtgctcttccgatctcacatacctctcagtacctctgtgccagca	cacatacctctcagtacctctgtgccagca
TRBV26_inner	gtgactggagttcagacgtgtgctcttccgatctccaaccagacatctgtgtatctctatgccagc	ccaaccagacatctgtgtatctctatgccagc
TRBV27_inner	gtgactggagttcagacgtgtgctcttccgatctaccagacctctctgtacttctgtgccagca	accagacctctctgtacttctgtgccagca
TRBV28_inner	gtgactggagttcagacgtgtgctcttccgatctaaccagacatctatgtacctctgtgccagc	aaccagacatctatgtacctctgtgccagc
TRBV29-1_inner	gtgactggagttcagacgtgtgctcttccgatctacatgagccctgaagacagcagcatatatctc	acatgagccctgaagacagcagcatatatctc
TRBV3-1_inner	gtgactggagttcagacgtgtgctcttccgatctagcttggtgactctgctgtgtatttctgtg	agcttggtgactctgctgtgtatttctgtg
TRBV3-2_inner	gtgactggagttcagacgtgtgctcttccgatctcttggtgactctgctgtgtatttctgtgcc	cttggtgactctgctgtgtatttctgtgcc
TRBV4-1_inner	gtgactggagttcagacgtgtgctcttccgatctcagccagaagactcagccctgtatctctg	cagccagaagactcagccctgtatctctg
TRBV4-2_inner	gtgactggagttcagacgtgtgctcttccgatctgccagaagactcggccctgtatctctgt	gccagaagactcggccctgtatctctgt
TRBV4-3_inner	gtgactggagttcagacgtgtgctcttccgatcttattccttcacctacacaccctgcagccag	tattccttcacctacacaccctgcagccag
TRBV5-1_inner	gtgactggagttcagacgtgtgctcttccgatctagatgaatgtgagcaccttggagctgg	agatgaatgtgagcaccttggagctgg
TRBV5-2_inner	gtgactggagttcagacgtgtgctcttccgatcttactgagtcaaacacggagctaggggact	tactgagtcaaacacggagctaggggact
TRBV5-3_inner	gtgactggagttcagacgtgtgctcttccgatctgttgctctgagatgaatgtgagtgccttgg	gttgctctgagatgaatgtgagtgccttgg
TRBV5-4_inner	gtgactggagttcagacgtgtgctcttccgatctatagctctgagctgaatgtgaacgccttgg	atagctctgagctgaatgtgaacgccttgg
TRBV5-5_inner	gtgactggagttcagacgtgtgctcttccgatctgagctgaatgtgaacgccttgttgctgg	gagctgaatgtgaacgccttgttgctgg
TRBV5-6_inner	gtgactggagttcagacgtgtgctcttccgatctaactatagctctgagctgaatgtgaacgcct	aactatagctctgagctgaatgtgaacgcct
TRBV5-7_inner	gtgactggagttcagacgtgtgctcttccgatctagctgaatgtgaacgccttgttgctaggg	agctgaatgtgaacgccttgttgctaggg
TRBV5-8_inner	gtgactggagttcagacgtgtgctcttccgatctctgaatgtgaacgccttggagctggagga	ctgaatgtgaacgccttggagctggagga
TRBV6-1_inner	gtgactggagttcagacgtgtgctcttccgatctgctccctcccagacatctgtgtacttct	gctccctcccagacatctgtgtacttct
TRBV6-2_inner	gtgactggagttcagacgtgtgctcttccgatctgctgctccctcccaaacatctgtgtact	gctgctccctcccaaacatctgtgtact
TRBV6-3_inner	gtgactggagttcagacgtgtgctcttccgatctgctccctcccaaacatctgtgtacttctgt	gctccctcccaaacatctgtgtacttctgt
TRBV6-4_inner	gtgactggagttcagacgtgtgctcttccgatctaacacagatgatttccccctcacgttggc	aacacagatgatttccccctcacgttggc
TRBV6-5_inner	gtgactggagttcagacgtgtgctcttccgatctgctgctccctcccagacatctgtgtactt	gctgctccctcccagacatctgtgtactt
TRBV6-6_inner	gtgactggagttcagacgtgtgctcttccgatctagttggctgctccctcccagacatctg	agttggctgctccctcccagacatctg
TRBV6-7_inner	gtgactggagttcagacgtgtgctcttccgatcttcagctgctccctctcagacttctgtttac	tcagctgctccctctcagacttctgtttac
TRBV6-8_inner	gtgactggagttcagacgtgtgctcttccgatcttaaacacagaggatttcccactcaggctggt	taaacacagaggatttcccactcaggctggt
TRBV6-9_inner	gtgactggagttcagacgtgtgctcttccgatctagtcagctgctccctcccagacatctgtata	agtcagctgctccctcccagacatctgtata
TRBV7-1_inner	gtgactggagttcagacgtgtgctcttccgatctcagcagggggacttggctgtgtatctc	cagcagggggacttggctgtgtatctc
TRBV7-2_inner	gtgactggagttcagacgtgtgctcttccgatctgcaggaggactcggccgtgtatctc	gcaggaggactcggccgtgtatctc
TRBV7-3_inner	gtgactggagttcagacgtgtgctcttccgatcttctactctgaagatccagcgcacagagcg	tctactctgaagatccagcgcacagagcg
TRBV7-4_inner	gtgactggagttcagacgtgtgctcttccgatctcacagagcagggggactcagctgtgtat	cacagagcagggggactcagctgtgtat
TRBV7-5_inner	gtgactggagttcagacgtgtgctcttccgatctatctttctccacctgaagatccagcgcaca	atctttctccacctgaagatccagcgcaca
TRBV7-6_inner	gtgactggagttcagacgtgtgctcttccgatctttctctgcagagaggcctgagggatccat	ttctctgcagagaggcctgagggatccat
TRBV7-8_inner	gtgactggagttcagacgtgtgctcttccgatctctgagggatccgtctccactctgaagatcc	ctgagggatccgtctccactctgaagatcc
TRBV7-9_inner	gtgactggagttcagacgtgtgctcttccgatctggcctaagggatctttctccaccttggaga	ggcctaagggatctttctccaccttggaga
TRBV8-1_inner	gtgactggagttcagacgtgtgctcttccgatctttccctcaaccctggagtctactagcacca	ttccctcaaccctggagtctactagcacca
TRBV8-2_inner	gtgactggagttcagacgtgtgctcttccgatctttgagcatttccccaatcctggcatccac	ttgagcatttccccaatcctggcatccac
TRBV9_inner	gtgactggagttcagacgtgtgctcttccgatctgggactcagctttgtatttctgtgccagca	gggactcagctttgtatttctgtgccagca

### Sheet: SR-Spatial VDJ Outer TRAV 
SR- Spatial VDJ Outer TRAV primers
Primer ID	Sequence
TRAV10*01_outer	aaaaaccaagtggagcagagtcctcagtccctg
TRAV21*01_outer	aaacaggaggtgacgcagattcctgcagctc
TRAV2*01_outer	aaggaccaagtgtttcagccttccacagtggc
TRAV8-6*02_outer	acccagcttgacagccaagtccctgtct
TRAV8-7*02_outer	acccagcttgatggccacatcactgtctct
TRAV8-4*01_outer	acccagcttggcagccacgtctctg
TRAV19*01_outer	actcaagcgcagactgaaatttctgtggtgg
TRAV12-3*01_outer	agaaggaggtggagcaggatcctggacca
TRAV6*01_outer	agaattccgaggctctgaacattcaggagggtaa
TRAV16*01_outer	agagagtgactcagcccgagaagctcctct
TRAV8-3*01_outer	agagcccagtcagtgacccagcctgac
TRAV8-5*01_outer	agagcccagtcagtgacccagcctgac
TRAV27*01_outer	agctgctggagcagagccctcagtttc
TRAV17*01_outer	agtcaacagggagaagaggatcctcaggccttg
TRAV18*01_outer	agtggagactcggttacccagacagaaggcc
TRAV22*01_outer	agtggagcagagtcctccagacctgattctc
TRAV13-2*01_outer	agtgtggggctgcatcttcctaccctga
TRAV24*01_outer	atactgaacgtggaacaaagtcctcagtcactgcatg
TRAV9-2*01_outer	attcagtgacccagatggaagggccagtga
TRAV26-1*01_outer	attgatgctaagaccacccagcccacctc
TRAV12-2*01_outer	cagaaggaggtggagcagaattctggacccc
TRAV40*01_outer	cagcaattcagtcaagcagacgggccaa
TRAV30*01_outer	ccaacaaccagtgcagagtcctcaagccg
TRAV12-1*01_outer	cggaaggaggtggagcaggatcctgga
TRAV11-1*01_outer	ctacatacgccggagcagagtccttcattcctgag
TRAV14/DV4*02_outer	ctcaaacccaaccaggaatgttcgtgcagga
TRAV4*01_outer	cttgctaagaccacccagcccatctccatggactc
TRAV7*01_outer	gaaaaccaggtggagcacagccctcattttctg
TRAV36/DV7*01_outer	gaagacaaggtggtacaaagccctctatctctggt
TRAV20*01_outer	gaagaccaggtgacgcagagtcccgag
TRAV23/DV6*01_outer	gaccagcagcaggtgaaacaaagtcctcaat
TRAV41*01_outer	gagcagagtcctcagaacctgactgccc
TRAV29/DV5*01_outer	gatgaccagcaagttaagcaaaattcaccatccct
TRAV34*01_outer	gccaagaactggagcagagtcctcagtcc
TRAV8-2*01_outer	gcccagtcggtgacccagcttgacag
TRAV8-1*01_outer	gcccagtctgtgagccagcataaccaccac
TRAV26-2*01_outer	gcctgttcacttgccttgtaaccactccac
TRAV3*01_outer	gctcagtcagtggctcagccggaagatcagg
TRAV1-2*01_outer	ggacaaaacattgaccagcccactgagatgacagc
TRAV1-1*01_outer	ggacaaagccttgagcagccctctgaagtgac
TRAV25*01_outer	ggacaacaggtaatgcaaattcctcagtaccagcatg
TRAV13-1*01_outer	ggagagaatgtggagcagcatccttcaaccctg
TRAV5*01_outer	ggagaggatgtggagcagagtcttttcctgagtgtc
TRAV9-1*01_outer	ggagattcagtggtccagacagaaggccaagtg
TRAV38-2/DV8*01_outer	gtctcaaccagagatgtctgtgcaggagg
TRAV39*01_outer	gtggaacaaaaccctctgttcctgagcatgc
TRAV35*01_outer	gtggtcaacagctgaatcagagtcctcaatcta
TRAV11*01_outer	gttccggcaggatccggggagaagact

### Sheet: SR-Spatial VDJ outer TRBV 
SR- Spatial VDJ Outer TRAV primers
Primer ID	Sequence
TRBV10-1_outer	gctgaaatcacccagagcccaagacacaag
TRBV10-2_outer	cacagagacaggaaggcaggtgaccttga
TRBV10-3_outer	gatgctggaatcacccagagcccaagacac
TRBV11-1_outer	gccaggctgtggctttttggtgtgatccta
TRBV11-2_outer	ggcagagtgtggctttttggtgcaatcct
TRBV11-3_outer	ggctttttggtgcaatcctatttctggccac
TRBV12-1_outer	gatgctggtgttatccagtcacccaggcac
TRBV12-2_outer	gtcacccaagcatgaggtgacagaaatggg
TRBV12-3_outer	atgctggagttatccagtcaccccgcc
TRBV12-4_outer	gagttatccagtcaccccggcacgaggt
TRBV12-5_outer	gctagagtcacccagacaccaaggcaca
TRBV13_outer	gctgctggagtcatccagtccccaaga
TRBV14_outer	gttactcagttccccagccacagcgtaat
TRBV15_outer	gttacccagtttggaaagccagtgaccct
TRBV16_outer	gaagtcgcccagactccaaaacatcttgtc
TRBV17_outer	cagacacaaggtcaccaacatgggacagg
TRBV18_outer	gtcatgtttactggtatcggcagctccca
TRBV19_outer	atgccatgtactggtaccgacaggaccca
TRBV20-1_outer	gtcgtctctcaacatccgagctgggttat
TRBV2_outer	gaacctgaagtcacccagactcccagcca
TRBV21-1_outer	cacggacaccaaggtcacccagagacct
TRBV22-1_outer	agctcactggggctggatgggatgtgac
TRBV23-1_outer	gccaaagtcacacagactccaggacattt
TRBV24-1_outer	gtatcgacaagacccaggactgggcctac
TRBV25-1_outer	gctgacatctaccagaccccaagatacct
TRBV26_outer	gtatcgacaggacccaggacttggactga
TRBV27_outer	agcccaagtgacccagaacccaagatac
TRBV28_outer	ctcgtagatgtgaaagtaacccagagctcga
TRBV29-1_outer	gatatctgtcaacgtggaacctccctgacg
TRBV3-1_outer	ggtcacacagatgggaaacgacaagtcca
TRBV3-2_outer	ccgtttcccagactccaaaatacctggtc
TRBV4-1_outer	gaagttacccagacaccaaaacacctggtc
TRBV4-2_outer	gagttacgcagacaccaagacacctggtc
TRBV4-3_outer	ggagttacgcagacaccaagacacctgg
TRBV5-1_outer	gtgacactgagctgctcccctatctctgg
TRBV5-2_outer	gaatcacccaagctccaagacacctgatc
TRBV5-3_outer	ctggagtcacccaaagtcccacacacc
TRBV5-4_outer	gactggagtcacccaaagtcccacacac
TRBV5-5_outer	gtcccacacacctgatcaaaacgagagga
TRBV5-6_outer	tagtggacgctggagtcacccaaagtcc
TRBV5-7_outer	ctgatcaaaacgagaggacagcacgtgac
TRBV5-8_outer	gagtcacacaaagtcccacacacctgatc
TRBV6-1_outer	gtgaatgctggtgtcactcagaccccaaa
TRBV6-2_outer	gaatgctggtgtcactcagaccccaaaat
TRBV6-3_outer	gctggtgtcactcagaccccaaaattccg
TRBV6-4_outer	gatcacccaggcaccaacatctcagatcc
TRBV6-5_outer	gctggtgtcactcagaccccaaaattcca
TRBV6-6_outer	gctggtgtcactcagaccccaaaattccg
TRBV6-7_outer	gaatgctggtgtcactcagaccccaaaat
TRBV6-8_outer	gctggtgtcactcagaccccaaaattcca
TRBV6-9_outer	gaatgctggtgtcactcagaccccaaaat
TRBV7-1_outer	gtgctggagtctcccagtccctgagaca
TRBV7-2_outer	gtcccccagtaacaaggtcacagagaagg
TRBV7-3_outer	gacccccagtaacaaggtcacagagaagg
TRBV7-4_outer	cagtccccaaggtacaaagtcgcaaagag
TRBV7-5_outer	gtctcccagtccccaaggtacgaagtc
TRBV7-6_outer	cacaggtgctggagtctcccagtctc
TRBV7-8_outer	gtgctggagtctcccagtcccctagg
TRBV7-9_outer	ctggagtctcccagaaccccagacaca
TRBV8-1_outer	gaggcagggatcagccagataccaagat
TRBV8-2_outer	gatgctgggatcacccagatgccaaga
TRBV9_outer	tggagtcacacaaaccccaaagcacctg

### Sheet: Hyb. capture - Probes
Pool name	Sequence
Ig	GAACTGTGGCTGCACCATCTGTCTTCATCTTCCCGCCATCTGATGAGCAGTTGAAATCTGGAACTGCCTCTGTTGTGTGCCTGCTGAATAACTTCTATCCCAGAGAGGCCAAAGTACAGT
Ig	GGAAGGTGGATAACGCCCTCCAATCGGGTAACTCCCAGGAGAGTGTCACAGAGCAGGACAGCAAGGACAGCACCTACAGCCTCAGCAGCACCCTGACGCTGAGCAAAGCAGACTACGAGA
Ig	CTCGCCCGTCACAAAGAGCTTCAACAGGGGAGAGTGTTAGAGGGAGAAGTGCCCCCACCTGCTCCTCAGTTCCAGCCTGACCCCCTCCCATCCTTTGGCCTCTGACCCTTTTTCCACAGG
Ig	GGACCTACCCCTATTGCGGTCCTCCAGCTCATCTTTCACCTCACCCCCCTCCTCCTCCTTGGCTTTAATTATGCTAATGTTGGAGGAGAATGAATAAATAAAGTGAATCTTTGCACCTGT
Ig	GTCAGCCCAAGGCCAACCCCACTGTCACTCTGTTCCCGCCCTCCTCTGAGGAGCTCCAAGCCAACAAGGCCACACTAGTGTGTCTGATCAGTGACTTCTACCCGGGAGCTGTGACAGTGG
Ig	GACGCCCGAGCAGTGGAAGTCCCACAGAAGCTACAGCTGCCAGGTCACGCATGAAGGGAGCACCGTGGAGAAGACAGTGGCCCCTACAGAATGTTCATAGGTTCCCAACTCTAACCCCAC
Ig	CCACGGGAGCCTGGAGCTGCAGGATCCCAGGGGAGGGGTCTCTCTCCCCATCCCAAGTCATCCAGCCCTTCTCCCTGCACTCATGAAACCCCAATAAATATCCTCATTGACAACCAGAAA
Ig	GTCAGCCCAAGGCTGCCCCCTCGGTCACTCTGTTCCCGCCCTCCTCTGAGGAGCTTCAAGCCAACAAGGCCACACTGGTGTGTCTCATAAGTGACTTCTACCCGGGAGCCGTGACAGTGG
Ig	CGCCTGAGCAGTGGAAGTCCCACAGAAGCTACAGCTGCCAGGTCACGCATGAAGGGAGCACCGTGGAGAAGACAGTGGCCCCTACAGAATGTTCATAGGTTCTCAACCCTCACCCCCCAC
Ig	CACGGGAGACTAGAGCTGCAGGATCCCAGGGGAGGGGTCTCTCCTCCCACCCCAAGGCATCAAGCCCTTCTCCCTGCACTCAATAAACCCTCAATAAATATTCTCATTGTCAATCAGAAA
Ig	GTCAGCCCAAGGCTGCCCCCTCGGTCACTCTGTTCCCACCCTCCTCTGAGGAGCTTCAAGCCAACAAGGCCACACTGGTGTGTCTCATAAGTGACTTCTACCCGGGAGCCGTGACAGTGG
Ig	CGCCTGAGCAGTGGAAGTCCCACAAAAGCTACAGCTGCCAGGTCACGCATGAAGGGAGCACCGTGGAGAAGACAGTGGCCCCTACAGAATGTTCATAGGTTCTCATCCCTCACCCCCCAC
Ig	CACGGGAGACTAGAGCTGCAGGATCCCAGGGGAGGGGTCTCTCCTCCCACCCCAAGGCATCAAGCCCTTCTCCCTGCACTCAATAAACCCTCAATAAATATTCTCATTGTCAATCAGAAA
Ig	GTCAGCCCAAGGCTGCCCCCTCGGTCACTCTGTTCCCACCCTCCTCTGAGGAGCTTCAAGCCAACAAGGCCACACTGGTGTGTCTCGTAAGTGACTTCAACCCGGGAGCCGTGACAGTGG
Ig	CCAGCAGCTACCTGAGCCTGACGCCCGAGCAGTGGAAGTCCCACAGAAGCTACAGCTGCCGGGTCACGCATGAAGGGAGCACCGTGGAGAAGACAGTGGCCCCTGCAGAATGCTCTTAGG
Ig	CCCCCGACCCTCACCCCACCCACAGGGGCCTGGAGCTGCAGGTTCCCAGGGGAGGGGTCTCTGCCCCCATCCCAAGTCATCCAGCCCTTCTCAATAAATATCCTCATCGTCAACGAGAAA
Ig	GCATCCCCGACCAGCCCCAAGGTCTTCCCGCTGAGCCTCGACAGCACCCCCCAAGATGGGAACGTGGTCGTCGCATGCCTGGTCCAGGGCTTCTTCCCCCAGGAGCCACTCAGTGTGACC
Ig	TGGAGCGAAAGCGGACAGAACGTGACCGCCAGAAACTTCCCACCTAGCCAGGATGCCTCCGGGGACCTGTACACCACGAGCAGCCAGCTGACCCTGCCGGCCACACAGTGCCCAGACGGC
Ig	AAGTCCGTGACATGCCACGTGAAGCACTACACGAATTCCAGCCAGGATGTGACTGTGCCCTGCCGAGTTCCCCCACCTCCCCCATGCTGCCACCCCCGACTGTCGCTGCACCGACCGGCC
Ig	CTCGAGGACCTGCTCTTAGGTTCAGAAGCGAACCTCACGTGCACACTGACCGGCCTGAGAGATGCCTCTGGTGCCACCTTCACCTGGACGCCCTCAAGTGGGAAGAGCGCTGTTCAAGGA
Ig	CCACCTGAGCGTGACCTCTGTGGCTGCTACAGCGTGTCCAGTGTCCTGCCTGGCTGTGCCCAGCCATGGAACCATGGGGAGACCTTCACCTGCACTGCTGCCCACCCCGAGTTGAAGACC
Ig	CCACTAACCGCCAACATCACAAAATCCGGAAACACATTCCGGCCCGAGGTCCACCTGCTGCCGCCGCCGTCGGAGGAGCTGGCCCTGAACGAGCTGGTGACGCTGACGTGCCTGGCACGT
Ig	GGCTTCAGCCCCAAGGATGTGCTGGTTCGCTGGCTGCAGGGGTCACAGGAGCTGCCCCGCGAGAAGTACCTGACTTGGGCATCCCGGCAGGAGCCCAGCCAGGGCACCACCACCTACGCT
Ig	GTAACCAGCATACTGCGCGTGGCAGCTGAGGACTGGAAGAAGGGGGAGACCTTCTCCTGCATGGTGGGCCACGAGGCCCTGCCGCTGGCCTTCACACAGAAGACCATCGACCGCATGGCG
Ig	GGCTCTTGCTGTGTTGCAGATTGGCAGATGCCGCCTCCCTATGTGGTGCTGGACTTGCCGCAGGAGACCCTGGAGGAGGAGACCCCCGGCGCCAACCTGTGGCCCACCACCATCACCTTC
Ig	CTCACCCTCTTCCTGCTGAGCCTGTTCTATAGCACAGCACTGACCGTGACCAGCGTCCGGGGCCCATCTGGCAAGAGGGAGGGCCCCCAGTACTGAGCGGGAGCCGGCAAGGCACAGGGA
Ig	GGAAGTGTGGAGGAACCTCTTGGAGAAGCCAGCTATGCTTGCCAGAACTCAGCCCTTTCAGACATCACCGACCCGCCCTTACTCACGTGGCTTCCAGGTGCAATAAAGTGGCCCCAAGGA
Ig	GCCTCCACACAGAGCCCATCCGTCTTCCCCTTGACCCGCTGCTGCAAAAACATTCCCTCCAATGCCACCTCCGTGACTCTGGGCTGCCTGGCCACGGGCTACTTCCCGGAGCCGGTGATG
Ig	GTGACCTGGGACACAGGCTCCCTCAACGGGACAACTATGACCTTACCAGCCACCACCCTCACGCTCTCTGGTCACTATGCCACCATCAGCTTGCTGACCGTCTCGGGTGCGTGGGCCAAG
Ig	CAGATGTTCACCTGCCGTGTGGCACACACTCCATCGTCCACAGACTGGGTCGACAACAAAACCTTCAGCGTCTGCTCCAGGGACTTCACCCCGCCCACCGTGAAGATCTTACAGTCGTCC
Ig	TGCGACGGCGGCGGGCACTTCCCCCCGACCATCCAGCTCCTGTGCCTCGTCTCTGGGTACACCCCAGGGACTATCAACATCACCTGGCTGGAGGACGGGCAGGTCATGGACGTGGACTTG
Ig	TCCACCGCCTCTACCACGCAGGAGGGTGAGCTGGCCTCCACACAAAGCGAGCTCACCCTCAGCCAGAAGCACTGGCTGTCAGACCGCACCTACACCTGCCAGGTCACCTATCAAGGTCAC
Ig	ACCTTTGAGGACAGCACCAAGAAGTGTGCAGATTCCAACCCGAGAGGGGTGAGCGCCTACCTAAGCCGGCCCAGCCCGTTCGACCTGTTCATCCGCAAGTCGCCCACGATCACCTGTCTG
Ig	TCCCGGGCCAGTGGGAAGCCTGTGAACCACTCCACCAGAAAGGAGGAGAAGCAGCGCAATGGCACGTTAACCGTCACGTCCACCCTGCCGGTGGGCACCCGAGACTGGATCGAGGGGGAG
Ig	ACCTACCAGTGCAGGGTGACCCACCCCCACCTGCCCAGGGCCCTCATGCGGTCCACGACCAAGACCAGCGGCCCGCGTGCTGCCCCGGAAGTCTATGCGTTTGCGACGCCGGAGTGGCCG
Ig	GGGAGCCGGGACAAGCGCACCCTCGCCTGCCTGATCCAGAACTTCATGCCTGAGGACATCTCGGTGCAGTGGCTGCACAACGAGGTGCAGCTCCCGGACGCCCGGCACAGCACGACGCAG
Ig	CCCCGCAAGACCAAGGGCTCCGGCTTCTTCGTCTTCAGCCGCCTGGAGGTGACCAGGGCCGAATGGGAGCAGAAAGATGAGTTCATCTGCCGTGCAGTCCATGAGGCAGCAAGCCCCTCA
Ig	CAGACCGTCCAGCGAGCGGTGTCTGTAAATCCCGAGCTGGACGTGTGCGTGGAGGAGGCCGAGGGCGAGGCGCCGTGGACGTGGACCGGCCTCTGCATCTTCGCCGCACTCTTCCTGCTC
Ig	AGCGTGAGCTACAGCGCCGCCATCACGCTCCTCATGGTGCAGCGGTTCCTCTCAGCCACGCGGCAGGGGAGGCCCCAGACCTCCCTCGACTACACCAACGTCCTCCAGCCCCACGCCTAG
Ig	TCCTGCCTCCCTCCCTCCCAGGGCTCCATCCAGCTGTGCAGTGGGGAGGACTGGCCAGACCTTCTGTCCACTGTTGCAATGACCCCAGGAAGCTACCCCCAATAAACTGTGCCTGCTCAG
Ig	GCTTCCACCAAGGGCCCATCGGTCTTCCCCCTGGCGCCCTGCTCCAGGAGCACCTCCGAGAGCACAGCCGCCCTGGGCTGCCTGGTCAAGGACTACTTCCCCGAACCGGTGACGGTGTCG
Ig	TGGAACTCAGGCGCCCTGACCAGCGGCGTGCACACCTTCCCGGCTGTCCTACAGTCCTCAGGACTCTACTCCCTCAGCAGCGTGGTGACCGTGCCCTCCAGCAGCTTGGGCACGAAGACC
Ig	TACACCTGCAACGTAGATCACAAGCCCAGCAACACCAAGGTGGACAAGAGAGTTGAGTCCAAATATGGTCCCCCATGCCCATCATGCCCAGCACCTGAGTTCCTGGGGGGACCATCAGTC
Ig	TTCCTGTTCCCCCCAAAACCCAAGGACACTCTCATGATCTCCCGGACCCCTGAGGTCACGTGCGTGGTGGTGGACGTGAGCCAGGAAGACCCCGAGGTCCAGTTCAACTGGTACGTGGAT
Ig	GGCGTGGAGGTGCATAATGCCAAGACAAAGCCGCGGGAGGAGCAGTTCAACAGCACGTACCGTGTGGTCAGCGTCCTCACCGTCCTGCACCAGGACTGGCTGAACGGCAAGGAGTACAAG
Ig	TGCAAGGTCTCCAACAAAGGCCTCCCGTCCTCCATCGAGAAAACCATCTCCAAAGCCAAAGGGCAGCCCCGAGAGCCACAGGTGTACACCCTGCCCCCATCCCAGGAGGAGATGACCAAG
Ig	AACCAGGTCAGCCTGACCTGCCTGGTCAAAGGCTTCTACCCCAGCGACATCGCCGTGGAGTGGGAGAGCAATGGGCAGCCGGAGAACAACTACAAGACCACGCCTCCCGTGCTGGACTCC
Ig	GACGGCTCCTTCTTCCTCTACAGCAGGCTCACCGTGGACAAGAGCAGGTGGCAGGAGGGGAATGTCTTCTCATGCTCCGTGATGCATGAGGCTCTGCACAACCACTACACACAGAAGAGC
Ig	CTCTCCCTGTCTCTGGAGCTGCAACTGGAGGAGAGCTGTGCGGAGGCGCAGGACGGGGAGCTGGACGGGCTGTGGACGACCATCACCATCTTCATCACACTCTTCCTGCTAAGCGTGTGC
Ig	TACAGTGCCACCGTCACCTTCTTCAAGGTGAAGTGGATCTTCTCCTCAGTGGTGGACCTGAAGCAGACCATCGTCCCCGACTACAGGAACATGATAAGGCAGGGGGCCTAGGGCCACCCT
Ig	CCCCCTGACCTCACCGCCCTCAACCCCATGGCTCTCTGGCTTCGCAGTCGCCCTCTGAGCCCTGAAACGCCCCCCTTCCAGACCCTGTGCATAGCAGGTCTACCCCAGACCTCCGCTGCT
Ig	TGGTGCATGCAGGGCGCTGAGGGCCAGGTGTCCCCTCAGCAGGACGTCCCTGCCCTCTGGACCACCAGGTGCTCACACAAAAGGAGGTAACCGGCATCCCAGGCCCCCACTCAGGCAGGA
Ig	CCTCGCCCTGGAGCCAACCCCGTCCACGCCAGCCTCCTGAACACAGGCATGGTTTCCAGATGGTGAGTGGGAGCATCAGTCGCCAAGGTAGGGAAGCCACAGCACCATCAGGCCCTGTTG
Ig	GGGAGGCTTCCGAGAGCTGCGAAGGCTCACTCAGACGGCCTTCCTCCCAGCCCGCAGCCAGCCAGCCTCCATTCCGGGCACTCCCGTGAACTCCTGACATGAGGAATGAGGTTGTTCTGA
Ig	TTTCAAGCAAAGAACGCTGCTCTCTGGCTCCTGGGAACAGTCTCGGTGCCAGCACCACCCCTTGGCTGCCTGCCCACACTGCTGGATTCTCGGGTGGAACTGGACCCGCAGGGACAGCCA
Ig	GCCCCAGAGTCCGCACTGGGGAGAGAAAGGGCCAGGCCCAGGACACTGCCACCTACCACCCACTCCAGTCCACCGAGATCACTCGGAGAAGAGCCTGGGCCATGTGGCCGCTGCAGGAGC
Ig	CCCACAGTGCAAGGGTGAGGATAGCCCAAGGAAGGGCTGGGCATCTGCCCAGACAGGCCTCCCACAGAAGGCTGGTGACCAGGTCCCAGGCGGGCAAGACTCAGCCTTGGTGGGGCCTGA
Ig	GGACAGAGGAGGCCCAGGAGCATCGGGGAGAGAGGTGGAGGGACACCGGGAGAGCCAGGAGCGTGGACACAGCCAGAACTCATCACAGAGGCTGGCGTCCAGTCCCGGGTCACGTGCAGC
Ig	AGGAACAAGCAGCCACTCTGGGGGCACCAGGTGGAGAGGCAAGACGACAAAGAGGGTGCCCGTGTTCTTGCGAAAGCGGGGCTGCTGGCCACGAGTGCTGGACAGAGGCCCCCACGCTCT
Ig	GCTGCCCCCATCACACCGTTCCGTGACTGTCACGCAGAATCCACAGACAGGAAGGGAGGCTCGAGCGGGACTGCGGCCAGCGCCTGCCTCGGCCGTCAGGGAGGACTCCCGGGCTCACTC
Ig	GAAGGAGGTGTCACCATTTCAGCTTTGGCTTTTCTTCTTCTTTTAAATTTTCTAAAGCTCATTAATTGTCTTTGATGTTTCTTTTGTGATGACAATAAAATATCCTTTTTAAGTCTTGTA
Ig	AGCCCCCGCTCCCCGGGCTCTCGGGGTCGCGCGAGGATGCTTGGCACGTACCCCGTGTACATACTTCCCGGGCGCCCAGCATGGAAATAAAGCACCCAGCGCTGCCCTGGGCCCCTGCGA
Ig	GCCTCCACCAAGGGCCCATCGGTCTTCCCCCTGGCGCCCTGCTCCAGGAGCACCTCCGAGAGCACAGCGGCCCTGGGCTGCCTGGTCAAGGACTACTTCCCCGAACCGGTGACGGTGTCG
Ig	TGGAACTCAGGCGCTCTGACCAGCGGCGTGCACACCTTCCCGGCTGTCCTACAGTCCTCAGGACTCTACTCCCTCAGCAGCGTGGTGACCGTGCCCTCCAGCAACTTCGGCACCCAGACC
Ig	TACACCTGCAACGTAGATCACAAGCCCAGCAACACCAAGGTGGACAAGACAGTTGAGCGCAAATGTTGTGTCGAGTGCCCACCGTGCCCAGCACCACCTGTGGCAGGACCGTCAGTCTTC
Ig	CTCTTCCCCCCAAAACCCAAGGACACCCTCATGATCTCCCGGACCCCTGAGGTCACGTGCGTGGTGGTGGACGTGAGCCACGAAGACCCCGAGGTCCAGTTCAACTGGTACGTGGACGGC
Ig	GTGGAGGTGCATAATGCCAAGACAAAGCCACGGGAGGAGCAGTTCAACAGCACGTTCCGTGTGGTCAGCGTCCTCACCGTCGTGCACCAGGACTGGCTGAACGGCAAGGAGTACAAGTGC
Ig	AAGGTCTCCAACAAAGGCCTCCCAGCCCCCATCGAGAAAACCATCTCCAAAACCAAAGGGCAGCCCCGAGAACCACAGGTGTACACCCTGCCCCCATCCCGGGAGGAGATGACCAAGAAC
Ig	CAGGTCAGCCTGACCTGCCTGGTCAAAGGCTTCTACCCCAGCGACATCTCCGTGGAGTGGGAGAGCAATGGGCAGCCGGAGAACAACTACAAGACCACACCTCCCATGCTGGACTCCGAC
Ig	GGCTCCTTCTTCCTCTACAGCAAGCTCACCGTGGACAAGAGCAGGTGGCAGCAGGGGAACGTCTTCTCATGCTCCGTGATGCATGAGGCTCTGCACAACCACTACACACAGAAGAGCCTC
Ig	TCCCTGTCTCCGGAGCTGCAACTGGAGGAGAGCTGTGCGGAGGCGCAGGACGGGGAGCTGGACGGGCTGTGGACCACCATCACCATCTTCATCACACTCTTCCTGCTAAGCGTGTGCTAC
Ig	AGTGCCACCATCACCTTCTTCAAGGTGAAGTGGATCTTCTCCTCAGTGGTGGACCTGAAGCAGACCATCGTCCCCGACTACAGGAACATGATCAGGCAGGGGGCCTAGGGCCACCCTCTG
Ig	CCCCCGACCTCACCGCCCTCAACCCCATGGCTCTCTGGCCTCGCAGTCGCCCTCTGACCCTGACACGCCCCCCTTCCAGACCCTGTGCATAGCAGGTCTACCCCAGACCTCCGCTGCTTG
Ig	GTGCATGCAGGGCGCTGGGGGCCAAGTGTCCCCTCAGCAGGACGTCCCTGCCCTCCGGCCCGCCAGGTGCTCACACAAAAGGAGGTAGTGACCAGCATCCCAGGCCCCCACTCAGGCAGG
Ig	ACCTCGCCCTGGAGCCAACCCTGTCCACGCCAGCCTCCTGAACACAGGCGTGGTTTCCAGATGGTGAGTGGGAGCATCAGTCGCCAAGGTAGGGAAGTCACAGCACCATCAGGCCCTGTT
Ig	GGGGAGGCTTCCGAGAGCTGCGAAGGCTCACTCAGACGGCCTTCCTCCCAGCCCGCAGCCAGCCAGCCTCCATTCCAGGCACTCCCGTGAACTCCTGACATGAGGAATGAGGTTGTTCTG
Ig	ATTTCAAGCAAAGAACGCTGCTCTCTGGCTCCTGGGAACAGTCTCAGTGCCAGCACCACCCCTTGGCTGCCTGCCCACACTGCTGGATTCTCGGGTGGAACTCGACCCGCAGGGACAGCC
Ig	AGCCCCAGAGTCCGCACTGGGGAGAGAAGGGGCCAGGCCCAGGACACTGCCACCTACCACCCACTCCAGTCCACCGAGATCACTCGGAGAAGAGCCTGGGCCATGTGGCCGCTGCAGGAG
Ig	CCCCACGGTGCAAGGGTGAGGATAGCCCAAGGAAGGGCTGGGCATCTGCCCAGACAGGCCTCCCAGAGAAGGCTGGTGACCAGGTCCCAGGCGGGCAAGACTCAGCCTTGGTGGGGCCTG
Ig	AGGACAGAGGAGGCCCAGGAGCATCGGGGAGAGAGGTGGAGGGACACCGGGAGAGCCAGGAGCGTGGACACAGCCAGAACTCATCACAGAGGCTGGCGTCCAGCCCCGGGTCACGTGCAG
Ig	CAGGAACAAGCAGCCACTCTGGGGGCACCAGGTGGAGAGGCAAGACGACAAAGAGGGTGCCCGTGTTCTTGTGAAAGCGGGGCTGCTGGCCACGAGTGCTGGACAGAGGCCCCCACGCTC
Ig	TGCTGCCCCCATCACGCCGTTCCGTGACTGTCACGCAGAATCCGCAGACAGGGAGACTCGAGCGGGAGTGCGGCCAGCGCCTGCCTCAGCTGTCAGGGAGGACTCCCGGGCTCACTCGAA
Ig	GGAGGTGCCACCATTTCAGCTTTGGTAGCTTTTCTTCTTCTTTTAAATTTTCTAAAGCTCATTAATTGTCTTTGATGTTTCTTTTGTGATGACAATAAAATATCCTTTTTAAGTCTTGTA
Ig	AGCCCCCGCTCCCCAGGCTCTCGGGGTCGCGCGAGGATGCTTGGCACGTACCCCGTCTACATACTTCCCGGGCACCCAGCATGGAAATAAAGCACCCAGCGCTGCCCTGGGCCCCTGCGA
Ig	GCATCCCCGACCAGCCCCAAGGTCTTCCCGCTGAGCCTCTGCAGCACCCAGCCAGATGGGAACGTGGTCATCGCCTGCCTGGTCCAGGGCTTCTTCCCCCAGGAGCCACTCAGTGTGACC
Ig	TGGAGCGAAAGCGGACAGGGCGTGACCGCCAGAAACTTCCCACCCAGCCAGGATGCCTCCGGGGACCTGTACACCACGAGCAGCCAGCTGACCCTGCCGGCCACACAGTGCCTAGCCGGC
Ig	AAGTCCGTGACATGCCACGTGAAGCACTACACGAATCCCAGCCAGGATGTGACTGTGCCCTGCCCAGTTCCCTCAACTCCACCTACCCCATCTCCCTCAACTCCACCTACCCCATCTCCC
Ig	TCATGCTGCCACCCCCGACTGTCACTGCACCGACCGGCCCTCGAGGACCTGCTCTTAGGTTCAGAAGCGAACCTCACGTGCACACTGACCGGCCTGAGAGATGCCTCAGGTGTCACCTTC
Ig	ACCTGGACGCCCTCAAGTGGGAAGAGCGCTGTTCAAGGACCACCTGAGCGTGACCTCTGTGGCTGCTACAGCGTGTCCAGTGTCCTGCCGGGCTGTGCCGAGCCATGGAACCATGGGAAG
Ig	GGAGGAGCTGGCCCTGAACGAGCTGGTGACGCTGACGTGCCTGGCACGCGGCTTCAGCCCCAAGGATGTGCTGGTTCGCTGGCTGCAGGGGTCACAGGAGCTGCCCCGCGAGAAGTACCT
Ig	GACTTGGGCATCCCGGCAGGAGCCCAGCCAGGGCACCACCACCTTCGCTGTGACCAGCATACTGCGCGTGGCAGCCGAGGACTGGAAGAAGGGGGACACCTTCTCCTGCATGGTGGGCCA
Ig	CGAGGCCCTGCCGCTGGCCTTCACACAGAAGACCATCGACCGCTTGGCGGATTGGCAGATGCCGCCTCCCTATGTGGTGCTGGACTTGCCGCAGGAGACCCTGGAGGAGGAGACCCCCGG
Ig	CGCCAACCTGTGGCCCACCACCATCACCTTCCTCACCCTCTTCCTGCTGAGCCTGTTCTATAGCACAGCACTGACCGTGACCAGCGTCCGGGGCCCATCTGGCAACAGGGAGGGCCCCCA
Ig	GTACTGAGCAGGAGCCGGCAAGGCACAGGGAGGAAGTGTGGAGGAACCTCTTGGAGAAGCCAGCTATGCTTGCCAGAACTCAGCCCTTTCAGACATCACCGACCCGCCCTTACTCACATG
Ig	CTTGGCGGGTAAACCCACCCATGTCAATGTGTCTGTTGTCATGGCGGAGGTGGACGGCACCTGCTACTGAGCCGCCCGCCTGTCCCCACCCCTGAATAAACTCCATGCTCCCCCAAGCAG
Ig	GCCTCCACCAAGGGCCCATCGGTCTTCCCCCTGGCACCCTCCTCCAAGAGCACCTCTGGGGGCACAGCAGCCCTGGGCTGCCTGGTCAAGGACTACTTCCCCGAACCGGTGACGGTGTCG
Ig	TGGAACTCAGGCGCCCTGACCAGCGGCGTGCACACCTTCCCGGCTGTCCTACAGTCCTCAGGACTCTACTCCCTCAGCAGCGTGGTGACCGTGCCCTCCAGCAGCTTGGGCACCCAGACC
Ig	TACATCTGCAACGTGAATCACAAGCCCAGCAACACCAAGGTGGACAAGAAAGTTGAGCCCAAATCTTGTGACAAAACTCACACATGCCCACCGTGCCCAGCACCTGAACTCCTGGGGGGA
Ig	CCGTCAGTCTTCCTCTTCCCCCCAAAACCCAAGGACACCCTCATGATCTCCCGGACCCCTGAGGTCACATGCGTGGTGGTGGACGTGAGCCACGAAGACCCTGAGGTCAAGTTCAACTGG
Ig	TACGTGGACGGCGTGGAGGTGCATAATGCCAAGACAAAGCCGCGGGAGGAGCAGTACAACAGCACGTACCGTGTGGTCAGCGTCCTCACCGTCCTGCACCAGGACTGGCTGAATGGCAAG
Ig	GAGTACAAGTGCAAGGTCTCCAACAAAGCCCTCCCAGCCCCCATCGAGAAAACCATCTCCAAAGCCAAAGGGCAGCCCCGAGAACCACAGGTGTACACCCTGCCCCCATCCCGGGATGAG
Ig	CTGACCAAGAACCAGGTCAGCCTGACCTGCCTGGTCAAAGGCTTCTATCCCAGCGACATCGCCGTGGAGTGGGAGAGCAATGGGCAGCCGGAGAACAACTACAAGACCACGCCTCCCGTG
Ig	CTGGACTCCGACGGCTCCTTCTTCCTCTACAGCAAGCTCACCGTGGACAAGAGCAGGTGGCAGCAGGGGAACGTCTTCTCATGCTCCGTGATGCATGAGGCTCTGCACAACCACTACACA
Ig	CAGAAGAGCCTCTCCCTGTCTCCGGAGCTGCAACTGGAGGAGAGCTGTGCGGAGGCGCAGGACGGGGAGCTGGACGGGCTGTGGACGACCATCACCATCTTCATCACACTCTTCCTGTTA
Ig	AGCGTGTGCTACAGTGCCACCGTCACCTTCTTCAAGGTGAAGTGGATCTTCTCCTCGGTGGTGGACCTGAAGCAGACCATCATCCCCGACTACAGGAACATGATCGGACAGGGGGCCTAG
Ig	CGCCCTCAACCCCATGACTCTCTGGCCTCGCAGTTGCCCTCTGACCCTGACACACCTGACACGCCCCCCTTCCAGACCCTGTGCATAGCAGGTCTACCCCAGACCTCCGCTGCTTGGTGC
Ig	ATGCAGGGCACTGGGGGCCAGGTGTCCCCTCAGCAGGACGTCCTTGCCCTCCGGACCACAAGGTGCTCACACAAAAGGAGGCAGTGACCGGTATCCCAGGCCCCCACCCAGGCAGGACCT
Ig	CGCCCTGGAGCCAACCCCGTCCACGCCAGCCTCCTGAACACAGGCGTGGTTTCCAGATGGTGAGTGGGAGCGTCAGCCGCCAAGGTAGGGAAGCCACAGCACCATCAGGCCCTGTTGGGG
Ig	AGGCTTCCGAGAGCTGCGAAGGCTCACTCAGACGGCCTTCCTCCCAGCCCGCAGCCAGCCAGCCTCCATTCCGGGCACTCCCGTGAACTCCTGACATGAGGAATGAGGTTGTTCTGATTT
Ig	CAAGCAAAGAACGCTGCTCTCTGGCTCCTGGGAACAGTCTCAGTGCCAGCACCACCCCTTGGCTGCCTGCCCACACTGCTGGATTCTCGGGTGGAACTGGACCCGCAGGGACAGCCAGCC
Ig	CCAGAGTCCGCACTGGGGAGAGAAGGGGCCAGGCCCAGGACACTGCCACCTCCCACCCACTCCAGTCCACCGAGATCACTCAGAGAAGAGCCTGGGCCATGTGGCCGCTGCAGGAGCCCC
Ig	ACAGTGCAAGGGTGAGGATAGCCCAAGGAAGGGCTGGGCATCTGCCCAGACAGGCCTCCCAGAGAAGGCTGGTGACCAGGTCCCAGGCGGGCAAGACTCAGCCTTGGTGGGGCCTGAGGA
Ig	CAGAGGAGGCCCAGGAGCATCGGGGAGAGAGGTGGAGGGACACCGGGAGAGCCAGGAGCGTGGACACAGCCAGAACTCATCACAGAGGCTGGCGTCCAGCCCCGGGTCACGTGCAGCAGG
Ig	AACAAGCAGCCACTCTGGGGGCACCAGGTGGAGAGGCAAGACGACAAAGAGGGTGCCCGTGTTCTTGCGAAAGCAGGGCTGCTGGCCACGAGTGCTGGACAGAGGCCCCCACGCTCTGCT
Ig	GCCCCCATCACGCCGTTCCGTGACTGTCACGCAGAATCTGCAGACAGGAAGGGAGACTCGAGCGGGAGTGCGGCCAGCGCCTGCCTCGGCCGTCAGGGAGGACTCCTGGGCTCACTCGAA
Ig	GGAGGTGCCACCATTTCAGCTTTGGTAGCTTTTCTTCTTCTTTTAAATTTTCTAAAGCTCATTAATTGTCTTTGATGTTTCTTTTGTGATGACAATAAAATATCCTTTTTAAGTCTTGTA
Ig	AAGCCCCCGCTCCCCAGGCTCTCGGGGTCGCGCGAGGATGCTTGGCACGTACCCCGTGTACATACTTCCCAGGCACCCAGCATGGAAATAAAGCACCCAGCGCTTCCCTGGGCCCCTGCG
Ig	CTTCCACCAAGGGCCCATCGGTCTTCCCCCTGGCGCCCTGCTCCAGGAGCACCTCTGGGGGCACAGCGGCCCTGGGCTGCCTGGTCAAGGACTACTTCCCAGAACCGGTGACGGTGTCGT
Ig	GGAACTCAGGCGCCCTGACCAGCGGCGTGCACACCTTCCCGGCTGTCCTACAGTCCTCAGGACTCTACTCCCTCAGCAGCGTGGTGACCGTGCCCTCCAGCAGCTTGGGCACCCAGACCT
Ig	ACACCTGCAACGTGAATCACAAGCCCAGCAACACCAAGGTGGACAAGAGAGTTGAGCTCAAAACCCCACTTGGTGACACAACTCACACATGCCCACGGTGCCCAGAGCCCAAATCTTGTG
Ig	ACACACCTCCCCCGTGCCCACGGTGCCCAGAGCCCAAATCTTGTGACACACCTCCCCCATGCCCACGGTGCCCAGAGCCCAAATCTTGTGACACACCTCCCCCGTGCCCAAGGTGCCCAG
Ig	CACCTGAACTCCTGGGAGGACCGTCAGTCTTCCTCTTCCCCCCAAAACCCAAGGATACCCTTATGATTTCCCGGACCCCTGAGGTCACGTGCGTGGTGGTGGACGTGAGCCACGAAGACC
Ig	CCGAGGTCCAGTTCAAGTGGTACGTGGACGGCGTGGAGGTGCATAATGCCAAGACAAAGCCGCGGGAGGAGCAGTACAACAGCACGTTCCGTGTGGTCAGCGTCCTCACCGTCCTGCACC
Ig	AGGACTGGCTGAACGGCAAGGAGTACAAGTGCAAGGTCTCCAACAAAGCCCTCCCAGCCCCCATCGAGAAAACCATCTCCAAAACCAAAGGACAGCCCCGAGAACCACAGGTGTACACCC
Ig	TGCCCCCATCCCGGGAGGAGATGACCAAGAACCAGGTCAGCCTGACCTGCCTGGTCAAAGGCTTCTACCCCAGCGACATCGCCGTGGAGTGGGAGAGCAGCGGGCAGCCGGAGAACAACT
Ig	ACAACACCACGCCTCCCATGCTGGACTCCGACGGCTCCTTCTTCCTCTACAGCAAGCTCACCGTGGACAAGAGCAGGTGGCAGCAGGGGAACATCTTCTCATGCTCCGTGATGCATGAGG
Ig	CTCTGCACAACCGCTTCACGCAGAAGAGCCTCTCCCTGTCTCCGGAGCTGCAACTGGAGGAGAGCTGTGCGGAGGCGCAGGACGGGGAGCTGGACGGGCTGTGGACGACCATCACCATCT
Ig	TCATCACACTCTTCCTGTTAAGCGTGTGCTACAGTGCCACCGTCACCTTCTTCAAGGTGAAGTGGATCTTCTCCTCGGTGGTGGACCTGAAGCAGACCATCATCCCCGACTATAGGAACA
Ig	GACCTCACCGCCCTCAACCCCATGGCTCTCTGTCTTTGCAGTCGCCCTCTGAGCCCTGACACGCCCCCCTTCCAGACCCTGTGCATAGCAGGTCTACCCCAGACCTCCGCTGCTTGGTGC
Ig	ATGCAGGGAGCTGGGGACCAGGTGTCCCCTCAGCAGGATGTCCCTGCCCTCCAGACCGCCAGATGCTCACACAAAAGGAGGCAGTGACCAGCATCCGAGGCCCCCACCCAGGCAGGAGCT
Ig	GGCCCTGGAGCCAACCCCGTCCACGCCAGCCTCCTGAACACAGGCGTGGTTTCCAGATGGTGAGTGGGAGCATCAGCCGCCAAGGTAGGGAAGCCACAGCACCATCAGGCCCTGTTGGGG
Ig	AGGCTTCCGAGAGCTGCGAAGGCTCACTCAGACGGCCTTCCTCCCAGCCCGCAGCCAGCCAGCCTCCATTCCGGGCACTCCCGTGAACTCCTGACATGAGGAATGAGGTTGTTCTGATTT
Ig	CAAGCAAAGAACGCTGCTCTCTGGCTCCTGGGAACAGTCTCGGTGCCAGCACCACCCCTTGGCTGCCTGCCTACACTGCTGGATTCTCGGGTGGAACTGGACCCGCAGGGACAGCCAGCC
Ig	CCAGAGTCCGCACTGGGGAGAGAAGGGGCCAGGCCCAGGACACTGCCACCTCCCACCCACTCCAGTCCACCGAGATCACTCAGAGAAGAGCCTGGGCCATGTGGCCACTGCAGGAGCCCC
Ig	ACAGTGCAAGAGTGAGGATAGCCCAAGGAAGGGCTGGGCATCTGCCCAGACAGGCCTCCCAGAGAAGGCTGGTGACCAGGTCCCAGGCGGGCAAGACTCAGCCTTGGTGGGGCCTGAGGA
Ig	CAGAGGAGGCCCAGGAGCATCGGGGAGAGAGGTGGAGGGACACCGGGAGAGCCAGGAGCGTGGACACAGCCAGAACTCATCACAGAGGCTGGCGTCCAGCCCCGGGTCACGTGCAGCAGG
Ig	AACAAGCAGCCACTCTGGGGGCACCAGGTGGAGAGGCAAGATGCCAAAGAGGGTGCCCGTGTTCTTGCGAAAGCGGGGCTGCTGGCCACGAGTGCTGGACAGAGGCCCCCACGCTCTGCT
Ig	GCCCCCATCACGCCGTTCCGTGACTGTCACGCAGAATCCGCAGACAGGAAGGGAGGCTCGAGCGGGACTGCGGCCAGCGCCTGCCTCGGCCGTCAGGGAGGACTCCCGGGCTCACTCGAA
Ig	GGAGGTGCCACCATTTCAGCTTTGGTAGCTTTTCTTCTTCTTTTAAATTTTCTAAAGCTCATTAATTGTCTTTGATGTTTCTTTTGTGATGACAATAAAATATCCTTTTTAAGTCTTGTA
Ig	AGCCCCCGCTCCCCGGGCTCTCGGGGTCGCGCGAGGATGCTTGGCACGTACCCCGTGTACATACTTCCCGGGCACCCAGCATGGAAATAAAGCACCCAGCGCTGCCCTGGGCCCCTGCGA
Ig	CACCCACCAAGGCTCCGGATGTGTTCCCCATCATATCAGGGTGCAGACACCCAAAGGATAACAGCCCTGTGGTCCTGGCATGCTTGATAACTGGGTACCACCCAACGTCCGTGACTGTCA
Ig	CCTGGTACATGGGGACACAGAGCCAGCCCCAGAGAACCTTCCCTGAGATACAAAGACGGGACAGCTACTACATGACAAGCAGCCAGCTCTCCACCCCCCTCCAGCAGTGGCGCCAAGGCG
Ig	AGTACAAATGCGTGGTCCAGCACACCGCCAGCAAGAGTAAGAAGGAGATCTTCCGCTGGCCAGAGTCTCCAAAGGCACAGGCCTCCTCAGTGCCCACTGCACAACCCCAAGCAGAGGGCA
Ig	GCCTCGCCAAGGCAACCACAGCCCCAGCCACCACCCGTAACACAGGAAGAGGAGGAGAAGAGAAGAAGAAGGAGAAGGAGAAAGAGGAACAAGAAGAGAGAGAGACAAAGACACCAGAGT
Ig	GTCCGAGCCACACCCAGCCTCTTGGCGTCTACCTGCTAACCCCTGCAGTGCAGGACCTGTGGCTCCGGGACAAAGCCACCTTCACCTGCTTCGTGGTGGGCAGTGACCTGAAGGATGCTC
Ig	ACCTGACCTGGGAGGTGGCTGGGAAGGTCCCCACAGGGGGCGTGGAGGAAGGGCTGCTGGAGCGGCACAGCAACGGCTCCCAGAGCCAGCACAGCCGTCTGACCCTGCCCAGGTCCTTGT
Ig	GGCCTCGTCTGACCCTCCCGAGGCGGCCTCGTGGCTCCTGTGTGAGGTGTCTGGCTTCTCGCCCCCCAACATCCTCCTGATGTGGCTGGAGGACCAGCGTGAGGTGAACACTTCTGGGTT
Ig	TGCCCCCGCACGCCCCCCTCCACAGCCCAGGAGCACCACGTTCTGGGCCTGGAGTGTGCTGCGTGTCCCAGCCCCGCCCAGCCCTCAGCCAGCCACCTACACGTGTGTGGTCAGCCACGA
Ig	GGACTCCCGGACTCTGCTCAACGCCAGCCGGAGCCTAGAAGTCAGCTACCTGGCCATGACCCCCCTGATCCCTCAGAGCAAGGATGAGAACAGCGATGACTACACGACCTTTGATGATGT
Ig	GGGCAGCCTGTGGACCACCCTGTCCACGTTTGTGGCCCTCTTCATCCTCACCCTCCTCTACAGCGGCATTGTCACTTTCATCAAGGTGAAGTAGCCCCAGAAGAGCAGGACGCCCTGTAC
Ig	CTGCAGAGAAGGGAAGCAGCCTCTGTACCTCATCTGTGGCTACCAGAGAGCAGAAAGGACCCACCCTGGACTCTTCTGTGTGCAGGAAGATGCGCCAGCCCCTGCCCCCGGCTCCCCTCT
Ig	GTCCGCCACAGAACCCAGTCTTCTAGACCAGGGGGACGGGCACCCATCACTCCGCAGGCGAATCAGAGCCCCCCTGCCCCGGCCCTAACCCCTGTGCCTCCTTCCCATGCTTCCCCGAGA
Ig	GCCAGCTACACCCCTGCCCCGGCCCTAACCCCCATGCCTCCTTCCTGTGCTTCCCCCAGAGCCAGCTAGTCCCACCTGCAGCCCGCTGGCCTCCCCATAAACACACTTTGGTTCATTTCA
Ig	GGGAGTGCATCCGCCCCAACCCTTTTCCCCCTCGTCTCCTGTGAGAATTCCCCGTCGGATACGAGCAGCGTGGCCGTTGGCTGCCTCGCACAGGACTTCCTTCCCGACTCCATCACTTTC
Ig	TCCTGGAAATACAAGAACAACTCTGACATCAGCAGCACCCGGGGCTTCCCATCAGTCCTGAGAGGGGGCAAGTACGCAGCCACCTCACAGGTGCTGCTGCCTTCCAAGGACGTCATGCAG
Ig	GGCACAGACGAACACGTGGTGTGCAAAGTCCAGCACCCCAACGGCAACAAAGAAAAGAACGTGCCTCTTCCAGTGATTGCTGAGCTGCCTCCCAAAGTGAGCGTCTTCGTCCCACCCCGC
Ig	GACGGCTTCTTCGGCAACCCCCGCAAGTCCAAGCTCATCTGCCAGGCCACGGGTTTCAGTCCCCGGCAGATTCAGGTGTCCTGGCTGCGCGAGGGGAAGCAGGTGGGGTCTGGCGTCACC
Ig	ACGGACCAGGTGCAGGCTGAGGCCAAAGAGTCTGGGCCCACGACCTACAAGGTGACCAGCACACTGACCATCAAAGAGAGCGACTGGCTCGGCCAGAGCATGTTCACCTGCCGCGTGGAT
Ig	CACAGGGGCCTGACCTTCCAGCAGAATGCGTCCTCCATGTGTGTCCCCGATCAAGACACAGCCATCCGGGTCTTCGCCATCCCCCCATCCTTTGCCAGCATCTTCCTCACCAAGTCCACC
Ig	AAGTTGACCTGCCTGGTCACAGACCTGACCACCTATGACAGCGTGACCATCTCCTGGACCCGCCAGAATGGCGAAGCTGTGAAAACCCACACCAACATCTCCGAGAGCCACCCCAATGCC
Ig	AGCGCCGTGGGTGAGGCCAGCATCTGCGAGGATGACTGGAATTCCGGGGAGAGGTTCACGTGCACCGTGACCCACACAGACCTGCCCTCGCCACTGAAGCAGACCATCTCCCGGCCCAAG
Ig	GGGGTGGCCCTGCACAGGCCCGATGTCTACTTGCTGCCACCAGCCCGGGAGCAGCTGAACCTGCGGGAGTCGGCCACCATCACGTGCCTGGTGACGGGCTTCTCTCCCGCGGACGTCTTC
Ig	GTGCAGTGGATGCAGAGGGGGCAGCCCTTGTCCCCGGAGAAGTATGTGACCAGCGCCCCAATGCCTGAGCCCCAGGCCCCAGGCCGGTACTTCGCCCACAGCATCCTGACCGTGTCCGAA
Ig	GAGGAATGGAACACGGGGGAGACCTACACCTGCGTGGTGGCCCATGAGGCCCTGCCCAACAGGGTCACCGAGAGGACCGTGGACAAGTCCACCGAGGGGGAGGTGAGCGCCGACGAGGAG
Ig	GGCTTTGAGAACCTGTGGGCCACCGCCTCCACCTTCATCGTCCTCTTCCTCCTGAGCCTCTTCTACAGTACCACCGTCACCTTGTTCAAGGTGAAATGATCCCAACAGAAGAACATCGGA
Ig	GACCAGAGAGAGGAACTCAAAGGGGCGCTGCCTCCGGGTCTGGGGTCCTGGCCTGCGTGGCCTGTTGGCACGTGTTTCTCTTCCCCGCCCGGCCTCCAGTTGTGTGCTCTCACACAGGCT
Ig	TCCTTCTCGACCGGCAGGGGCTGGCTGGCTTGCAGGCCACGAGGTGGGCTCTACCCCACACTGCTTTGCTGTGTATACGCTTGTTGCCCTGAAATAAATATGCACATTTTATCCATGAAA
Ig	TGCTGGCCTGCCCACAGGCTCGGGGCGGCTGGCCGCTCTGTGTGTGCATGCAAACTAACCGTGTCAACGGGGTGAGATGTTGCATCTTATAAAATTAGAAATAAAAAGATCCATTCAAAA
Ig	GCCACCCCCTTGGTCACTCTGTTCCCGCCCTCCTCTGAGGAGCTCCAAGCCAACAAGGCCATGCTGGTGTGTCTCATAAATGACTTCTACCCAGGAGCCATAGAAGGAAAATGGCACCCT
Ig	ATGCGGCCAGCAGCTACCTGAGCCTGACGCCCGAGCAGTGGAAGTCCCACAGAAGCTACAGCTGCCAGGTCACGCACAAAGAAAGTACCATGGAGAAGACAATGGCCCATGCAGAATGTT
Ig	ACAAGGCCACACTGGTGTGTCTCATGAGTGACTTCTACCCGAGAGCCATGACAGTGGCCTGGAAGATAGATGGCATCACCATCACCCAGGGTGTGGAGACCACCACACCCTCCAAACAGA
Ig	TATGCGGCCAGCAGCTACCTAAGACTGGCACCCGACAGTGGAAGTCCCACAACCTCTACAGCTGCCAGGTCACGCATGAAAGGAACACTGTGGAGAAGACAGTGGCCCCTGCAGAATGTT
Ig	GTCAGCCCAAGGCTGCCCCATCGGTCACTCTGTTCCCGCCCTCCTCTGAGGAGCTTCAAGCCAACAAGGCCACACTGGTGTGCCTGATCAGTGACTTCTACCCGGGAGCTGTGAAAGTGG
Ig	GCGGCCAGCAGCTAGCTACCTGAGCCTGACGCCTGAGCAGTGGAAGTCCCACAGAAGCTACAGTTGCCAGGTCACGCATGAAGGGAGCACCGTGGAGAAGACAGTGGCCCCTGCAGAATG
TCR	AGGACCTGAACAAGGTGTTCCCACCCGAGGTCGCTGTGTTTGAGCCATCAGAAGCAGAGATCTCCCACACCCAAAAGGCCACACTGGTGTGCCTGGCCACAGGCTTCTTCCCTGACCACG
TCR	TGGAGCTGAGCTGGTGGGTGAATGGGAAGGAGGTGCACAGTGGGGTCAGCACGGACCCGCAGCCCCTCAAGGAGCAGCCCGCCCTCAATGACTCCAGATACTGCCTGAGCAGCCGCCTGA
TCR	GGGTCTCGGCCACCTTCTGGCAGAACCCCCGCAACCACTTCCGCTGTCAAGTCCAGTTCTACGGGCTCTCGGAGAATGACGAGTGGACCCAGGATAGGGCCAAACCCGTCACCCAGATCG
TCR	CTCGGTGTCCTACCAGCAAGGGGTCCTGTCTGCCACCATCCTCTATGAGATCCTGCTAGGGAAGGCCACCCTGTATGCTGTGCTGGTCAGCGCCCTTGTGTTGATGGCCATGGTCAAGAG
TCR	AAAGGATTTCTGAAGGCAGCCCTGGAAGTGGAGTTAGGAGCTTCTAACCCGTCATGGTTTCAATACACATTCTTCTTTTGCCAGCGCTTCTGAAGAGCTGCTCTCACCTCTCTGCATCCC
TCR	AATAGATATCCCCCTATGTGCATGCACACCTGCACACTCACGGCTGAAATCTCCCTAACCCAGGGGGACCTTAGCATGCCTAAGTGACTAAACCAATAAAAATGTTCTGGTCTGGCCTGA
TCR	AGGACCTGAAAAACGTGTTCCCACCCAAGGTCGCTGTGTTTGAGCCATCAGAAGCAGAGATCTCCCACACCCAAAAGGCCACACTGGTGTGCCTGGCCACAGGCTTCTACCCCGACCACG
TCR	TGGAGCTGAGCTGGTGGGTGAATGGGAAGGAGGTGCACAGTGGGGTCAGCACAGACCCGCAGCCCCTCAAGGAGCAGCCCGCCCTCAATGACTCCAGATACTGCCTGAGCAGCCGCCTGA
TCR	GGGTCTCGGCCACCTTCTGGCAGAACCCCCGCAACCACTTCCGCTGTCAAGTCCAGTTCTACGGGCTCTCGGAGAATGACGAGTGGACCCAGGATAGGGCCAAACCTGTCACCCAGATCG
TCR	ACCTCCGAGTCTTACCAGCAAGGGGTCCTGTCTGCCACCATCCTCTATGAGATCTTGCTAGGGAAGGCCACCTTGTATGCCGTGCTGGTCAGTGCCCTCGTGCTGATGGCCATGGTCAAG
TCR	AGAAAGGATTCCAGAGGCTAGCTCCAAAACCATCCCAGGTCATTCTTCATCCTCACCCAGGATTCTCCTGTACCTGCTCCCAATCTGTGTTCCTAAAAGTGATTCTCACTCTGCTTCTCA
TCR	TCTCCTACTTACATGAATACTTCTCTCTTTTTTCTGTTTCCCTGAAGATTGAGCTCCCAACCCCCAAGTACGAAATAGGCTAAACCAATAAAAAATTGTGTGTTGGGCCTGGTTGCATTT
TCR	ATATCCAGAACCCTGACCCTGCCGTGTACCAGCTGAGAGACTCTAAATCCAGTGACAAGTCTGTCTGCCTATTCACCGATTTTGATTCTCAAACAAATGTGTCACAAAGTAAGGATTCTG
TCR	ATGTGTATATCACAGACAAAACTGTGCTAGACATGAGGTCTATGGACTTCAAGAGCAACAGTGCTGTGGCCTGGAGCAACAAATCTGACTTTGCATGTGCAAACGCCTTCAACAACAGCA
TCR	TTATTCCAGAAGACACCTTCTTCCCCAGCCCAGAAAGTTCCTGTGATGTCAAGCTGGTCGAGAAAAGCTTTGAAACAGATACGAACCTAAACTTTCAAAACCTGTCAGTGATTGGGTTCC
TCR	GAATCCTCCTCCTGAAAGTGGCCGGGTTTAATCTGCTCATGACGCTGCGGCTGTGGTCCAGCTGAGATCTGCAAGATTGTAAGACAGCCTGTGCTCCCTCGCTCCTTCCTCTGCATTGCC
TCR	ACAGAGGGAACTCTCCTACCCCCAAGGAGGTGAAAGCTGCTACCACCTCTGTGCCCCCCCGGCAATGCCACCAACTGGATCCTACCCGAATTTATGATTAAGATTGCTGAAGAGCTGCCA
TCR	AACACTGCTGCCACCCCCTCTGTTCCCTTATTGCTGCTTGTCACTGCCTGACATTCACGGCAGAGGCAAGGCTGCTGCAGCCTCCCCTGGCTGTGCACATTCCCTCCTGCTCCCCAGAGA
TCR	CTGCCTCCGCCATCCCACAGATGATGGATCTTCAGTGGGTTCTCTTGGGCTCTAGGTCCTGCAGAATGTTGTGAGGGGTTTATTTTTTTTTAATAGTGTTCATAAAGAAATACATAGTAT
TCR	TCTTCTTCTCAAGACGTGGGGGGAAATTATCTCATTATCGAGGCCCTGCTATGCTGTGTATCTGGGCGTGTTGTATGTCCTGCTGCCGATGCCTTCATTAAAATGATTTGGAAGAGCAGA

### Sheet: Hyb. capture - Blocking Oligos
Blocking oligo id	Sequence
Read1+polyT	CTACACGACGCTCTTCCGATCTNNNNNNNNNNNNNNNNNNNNNNNNNNNNTTTTTTTTTTTTTTTTTTTTTTTTTTTTTTVN
TSO	CCCATGTACTCTGCGTTGATACCACTGCTT

### Sheet: Bulk SS3 VDJ Forward primers
Primer ID	Sequence	Notes
SS3 standard Forward primer	TCGTCGGCAGCGTCAGATGTGTATAAGAGACAGATTGCGCAA*T*G	*denotes Phosphorothioated DNA bases in IDT
SS3 short Forward primer	TCGTCGGCAGCGTCAGATGTGTATAAGAGACAG

### Sheet: Bulk SS3 VDJ Reverse primers
Bulk SS3 VDJ IG reverse primers
Primer ID	Sequence with Nextera index-compatible handle	Sequence without handle	Reference	Nextera handle 5' to 3'
IGHA_2a_Naka_Nexi7	GTCTCGTGGGCTCGGAGATGTGTATAAGAGACAGGCGAYGACCACGTTCCCATCT	GCGAYGACCACGTTCCCATCT	Kiyotani et al. J Hum Genet 2018. DOI: 10.1038/s10038-017-0364-0	GTCTCGTGGGCTCGGAGATGTGTATAAGAGACAG
IGHD_2b_Naka_Nexi7	GTCTCGTGGGCTCGGAGATGTGTATAAGAGACAGTGTCTGCACCCTGATATGATG	TGTCTGCACCCTGATATGATG	Kiyotani et al. J Hum Genet 2018. DOI: 10.1038/s10038-017-0364-0
IGHE_2a_Nexi7	GTCTCGTGGGCTCGGAGATGTGTATAAGAGACAGAGACGGATGGGCTCTGTGTGGA	AGACGGATGGGCTCTGTGTGGA	This publication.
IGHG_2g_Nexi7	GTCTCGTGGGCTCGGAGATGTGTATAAGAGACAGGGGAAGTAGTCCTTGACCAG	GGGAAGTAGTCCTTGACCAG	This publication.
IGHM_10x_inner_Nexi7	GTCTCGTGGGCTCGGAGATGTGTATAAGAGACAGCACGCTGCTCGTATCCGA	CACGCTGCTCGTATCCGA	10x Genomics, Inc. 5' VDJ inner constant primer
IGL_2a_MTPX_Nexi7	GTCTCGTGGGCTCGGAGATGTGTATAAGAGACAGTGGCTTGRAGCTCCTCAGAGGAGG	TGGCTTGRAGCTCCTCAGAGGAGG	Vázquez Bernat, et al. 2019. Front Immun. DOI: 10.3389/fimmu.2019.00660
IGKC_2a_MTPX_Nexi7	GTCTCGTGGGCTCGGAGATGTGTATAAGAGACAGTTCAGCAGGCACACAACAGAGGCA	TTCAGCAGGCACACAACAGAGGCA	Adapted from Vázquez Bernat, et al. 2019. Front Immun. DOI: 10.3389/fimmu.2019.00660
Bulk SS3 VDJ TR reverse primers
Primer name	Sequence with Nextera index-compatible handle	Sequence without handle
TRAC_10x_inner_Nexi7	GTCTCGTGGGCTCGGAGATGTGTATAAGAGACAGAGTCTCTCAGCTGGTACACG	AGTCTCTCAGCTGGTACACG	10x Genomics, Inc. 5' VDJ inner constant primer
TRBC_10x_inner_Nexi7	GTCTCGTGGGCTCGGAGATGTGTATAAGAGACAGTCTGATGGCTCAAACACAGC	TCTGATGGCTCAAACACAGC	10x Genomics, Inc. 5' VDJ inner constant primer

### Sheet: TCR and BCR PCR amplification
Constant primers used for PCR amplification of TCR and BCR (no spatial barcode) from Visium libraries
Primer ID	Sequence with UMI and handle compatible with Truseq indexes	Sequence	Reference
PCR_Amp_TRB	ACACGACGCTCTTCCGATCTNNNNNNNNTCTGATGGCTCAAACACAGC	TCTGATGGCTCAAACACAGC	10x Genomics, Inc. 5' VDJ inner constant primer
IGHG	ACACGACGCTCTTCCGATCTNNNNNNNNGCCAGGGGGAAGACCGATGGG	GCCAGGGGGAAGACCGATGGG	Vázquez Bernat, et al. 2019. Front Immun. DOI: 10.3389/fimmu.2019.00660
IGHM	ACACGACGCTCTTCCGATCTNNNNNNNNCACGCTGCTCGTATCCGA	CACGCTGCTCGTATCCGA	10x Genomics, Inc. 5' VDJ inner constant primer
Handle compatible with Truseq indexes added to all V primers (TRB and IGH) for PCR amplification experiments from Visium libraries
GTGACTGGAGTTCAGACGTGTGCTCTTCCGATCT
